# Ancestral contributions to contemporary European complex traits

**DOI:** 10.1101/2021.08.03.454888

**Authors:** Davide Marnetto, Vasili Pankratov, Mayukh Mondal, Francesco Montinaro, Katri Pärna, Leonardo Vallini, Ludovica Molinaro, Lehti Saag, Liisa Loog, Sara Montagnese, Rodolfo Costa, Mait Metspalu, Anders Eriksson, Luca Pagani

**Author notes:** Corresponding Authors (DM); (LP).

## Abstract

The contemporary European genetic makeup formed in the last 8000 years as the combination of three main genetic components: the local Western Hunter-Gatherers, the incoming Neolithic Farmers from Anatolia and the Bronze Age component from the Pontic Steppes. When meeting into the post-Neolithic European environment, the genetic variants accumulated during their three distinct evolutionary histories mixed and came into contact with new environmental challenges.

Here we investigate how this genetic legacy reflects on the complex trait landscape of contemporary European populations, using the Estonian Biobank as a case study.

For the first time we directly connect the phenotypic information available from biobank samples with the genetic similarity to these ancestral groups, both at a genome-wide level and focusing on genomic regions associated with each of the 27 complex traits we investigated. We also found SNPs connected to pigmentation, cholesterol, sleep, diastolic blood pressure, and body mass index (BMI) to show signals of selection following the post Neolithic admixture events. We recapitulate existing knowledge about pigmentation traits, corroborate the connection between Steppe ancestry and height and highlight novel associations. Among others, we report the contribution of Hunter Gatherer ancestry towards high BMI and low blood cholesterol levels.

Our results show that the ancient components that form the contemporary European genome were differentiated enough to contribute ancestry-specific signatures to the phenotypic variability displayed by contemporary individuals in at least 11 out of 27 of the complex traits investigated here.
