## Supplementary Tables for "Ancestral contributions to contemporary European complex traits"

### Sheet: S1 Ancestral reference samples
ID	group	core set
Bar31.SG	Anatolia_N	1
Bar8.SG	Anatolia_N	1
I0707	Anatolia_N	1
I0708	Anatolia_N	1
I0709	Anatolia_N	1
I0723_published	Anatolia_N	1
I0724_published	Anatolia_N	1
I0726	Anatolia_N	1
I0736	Anatolia_N	1
I0744	Anatolia_N	1
I0745	Anatolia_N	1
I0746	Anatolia_N	1
I0854_published	Anatolia_N	1
I1096	Anatolia_N	1
I1097	Anatolia_N	1
I1098	Anatolia_N	1
I1099	Anatolia_N	1
I1100	Anatolia_N	1
I1101	Anatolia_N	1
I1102	Anatolia_N	1
I1103	Anatolia_N	1
I1579_published	Anatolia_N	1
I1580_published	Anatolia_N	1
I1581_published	Anatolia_N	1
I1583_published	Anatolia_N	1
I1585_published	Anatolia_N	1
ZHAG_BON004.A0101_Luk10	Anatolia_N	1
ZHAJ_BON034.A0101_Luk9	Anatolia_N	1
ZHJ_BON024.A0101_Luk84	Anatolia_N	1
ZKO_BON001.A0101_Luk7	Anatolia_N	1
ZMOJ_BON014.A0101_Luk21	Anatolia_N	1
I0026	Anatolia_N	0
I0048_published	Anatolia_N	0
I0057_published	Anatolia_N	0
I0174	Anatolia_N	0
I0176	Anatolia_N	0
I0633	Anatolia_N	0
I0634	Anatolia_N	0
I0676	Anatolia_N	0
I0698_published	Anatolia_N	0
I0704_published	Anatolia_N	0
I0797	Anatolia_N	0
I0821_published	Anatolia_N	0
I1298_published	Anatolia_N	0
I1508	Anatolia_N	0
I1550_published	Anatolia_N	0
I1876	Anatolia_N	0
I1878_published	Anatolia_N	0
I1885	Anatolia_N	0
I1887	Anatolia_N	0
I1889	Anatolia_N	0
I1893	Anatolia_N	0
I1896	Anatolia_N	0
I1904	Anatolia_N	0
I2020	Anatolia_N	0
I2026_published	Anatolia_N	0
I2029_published	Anatolia_N	0
I2030_published	Anatolia_N	0
I2032_published	Anatolia_N	0
I2036_published	Anatolia_N	0
I2037_published	Anatolia_N	0
I2038_published	Anatolia_N	0
I2216_published	Anatolia_N	0
I2373_all	Anatolia_N	0
I2521	Anatolia_N	0
I2526	Anatolia_N	0
I2529_published	Anatolia_N	0
I2532	Anatolia_N	0
I2533	Anatolia_N	0
I2794	Anatolia_N	0
I2937_all	Anatolia_N	0
I3498	Anatolia_N	0
I3879	Anatolia_N	0
I4196	Anatolia_N	0
I4918	Anatolia_N	0
I5069	Anatolia_N	0
I5070	Anatolia_N	0
I5071	Anatolia_N	0
I5077	Anatolia_N	0
I5205	Anatolia_N	0
I5206	Anatolia_N	0
I5208	Anatolia_N	0
I5405	Anatolia_N	0
I5427	Anatolia_N	0
R10.SG	Anatolia_N	0
R18.SG	Anatolia_N	0
R19.SG	Anatolia_N	0
R2.SG	Anatolia_N	0
R3.SG	Anatolia_N	0
R8.SG	Anatolia_N	0
R9.SG	Anatolia_N	0
Rev5.SG	Anatolia_N	0
Bichon.SG	WHG	1
Canes.SG	WHG	1
Chan.SG	WHG	1
I0843	WHG	1
I1507	WHG	1
I1875	WHG	1
I2158_published	WHG	1
I4081_published	WHG	1
I4432	WHG	1
I4434	WHG	1
I4438	WHG	1
I4439	WHG	1
I4440	WHG	1
I4441	WHG	1
I4550	WHG	1
I4551	WHG	1
I4552	WHG	1
I4553	WHG	1
I4582	WHG	1
I4595	WHG	1
I4596	WHG	1
I4607	WHG	1
I4628	WHG	1
I4630	WHG	1
I4632	WHG	1
I4655_published	WHG	1
I4660	WHG	1
I4870	WHG	1
I4871	WHG	1
I4872	WHG	1
I4873	WHG	1
I4874	WHG	1
I4875	WHG	1
I4876	WHG	1
I4877	WHG	1
I4878	WHG	1
I4880	WHG	1
I4881_published	WHG	1
I4882	WHG	1
I4914_published	WHG	1
I4915	WHG	1
I4916	WHG	1
I4917	WHG	1
I4971	WHG	1
I5233	WHG	1
I5234	WHG	1
I5235	WHG	1
I5236	WHG	1
I5237	WHG	1
I5238	WHG	1
I5239	WHG	1
I5240	WHG	1
I5241	WHG	1
I5242	WHG	1
I5244	WHG	1
I5401	WHG	1
I5402	WHG	1
I5407	WHG	1
I5409_published	WHG	1
I5411	WHG	1
I5436	WHG	1
I5771	WHG	1
I5772	WHG	1
I5773_published	WHG	1
LaBrana1_published.SG	WHG	1
Latvia_HG2.SG	WHG	1
Loschbour_published.DG	WHG	1
M95.SG	WHG	1
M96.SG	WHG	1
OC.SG	WHG	1
Steigen.SG	WHG	1
Villabruna	WHG	1
Donkalnis6	WHG	0
Donkalnis7	WHG	0
I0017.SG	WHG	0
I2534	WHG	0
I3025_all.SG	WHG	0
I4437	WHG	0
I4627	WHG	0
I6744	WHG	0
I6745	WHG	0
I6754	WHG	0
Kivisaare3	WHG	0
Kretuonas1	WHG	0
Kretuonas2	WHG	0
Kretuonas4	WHG	0
N22.SG	WHG	0
SF12.SG	WHG	0
Spiginas1	WHG	0
Spiginas4	WHG	0
Bul4	Yamnaya	1
I0231_published	Yamnaya	1
I0357	Yamnaya	1
I0370	Yamnaya	1
I0429	Yamnaya	1
I0438	Yamnaya	1
I0439	Yamnaya	1
I0441	Yamnaya	1
I0443	Yamnaya	1
I0444	Yamnaya	1
I1917	Yamnaya	1
I2105	Yamnaya	1
I7489	Yamnaya	1
MJ-06.SG	Yamnaya	1
RISE240.SG	Yamnaya	1
RISE546.SG	Yamnaya	1
RISE547.SG	Yamnaya	1
RISE548.SG	Yamnaya	1
RISE550.SG	Yamnaya	1
RISE552.SG	Yamnaya	1
RK1001	Yamnaya	1
RK1007	Yamnaya	1
SA6010	Yamnaya	1
Yamnaya.SG	Yamnaya	1
ZO2002	Yamnaya	1
BU2001	Yamnaya	0
GW1001	Yamnaya	0
I0126	Yamnaya	0
I0371_published	Yamnaya	0
I0440	Yamnaya	0
I10564	Yamnaya	0
I10565	Yamnaya	0
I11112	Yamnaya	0
I11736	Yamnaya	0
I11752	Yamnaya	0
I1723	Yamnaya	0
I1829	Yamnaya	0
I2069	Yamnaya	0
I2071	Yamnaya	0
I3387	Yamnaya	0
I3388_published	Yamnaya	0
I3949	Yamnaya	0
I3950	Yamnaya	0
I3951	Yamnaya	0
I3952	Yamnaya	0
I3954	Yamnaya	0
I4629	Yamnaya	0
I5269	Yamnaya	0
I5270	Yamnaya	0
I5271	Yamnaya	0
I5272	Yamnaya	0
I5273	Yamnaya	0
I5277	Yamnaya	0
I5278	Yamnaya	0
I5279	Yamnaya	0
I6294	Yamnaya	0
I6711	Yamnaya	0
I6712	Yamnaya	0
I6713	Yamnaya	0
I6714	Yamnaya	0
I6715	Yamnaya	0
I7671	Yamnaya	0
LYG001	Yamnaya	0
MK3003	Yamnaya	0
MK5009	Yamnaya	0
Plinkaigalis242	Yamnaya	0
poz44.SG	Yamnaya	0
poz81.SG	Yamnaya	0
RISE507.508.merge.SG	Yamnaya	0
RISE510.SG	Yamnaya	0
RISE511.SG	Yamnaya	0
RISE555.SG	Yamnaya	0
RK1003	Yamnaya	0
RK4002	Yamnaya	0

### Sheet: S2 Traits analyzed
Class	Trait	Trait label	Categories	Sample size	Cases	Covariates	Notes
pigmentation	Eye color	eyecol	light	37486	24879
			dark	37486	5447
			green	37486	6389
	Hair color	haircol	blonde	37484	8125
			brown	37484	25643
			black	37484	2595
anthropometry	Standing height	height		37449		age, age2, age3, sex, gp
	Body mass index	bmi		37444		age, age2, age3, sex, gp	Log transformation of residuals
	Waist/Hip circumference ratio (adjusted for bmi)	whr_bmiadj		31458		age, age2, age3, sex, gp, bmi
	Hip circumference (adjusted for bmi)	hip_bmiadj		31520		age, age2, age3, sex, gp, bmi
	Waist circumference (adjusted for bmi)	waist_bmiadj		31532		age, age2, age3, sex, gp, bmi
circulation	Diastolic blood pressure	dbp		37428		age, age2, age3, sex, gp, bmi	10 mmHg added in individuals taking hypertension medication
	Systolic blood pressure	sbp		37426		age, age2, age3, sex, gp, bmi	15 mmHg added in individuals taking hypertension medication
	Pulse pressure	pp		37400		age, age2, age3, sex, gp, bmi	Computed as sbp - dbp (after correcting for hypertension medication)
	Resting heart rate	heartrate		37021		age, age2, age3, sex, gp
blood levels	Total cholesterol levels (last measurement)	cholesterol		7888		age, age2, age3, sex, gp
	High density lipoprotein levels (last measurement)	hdl		5015		age, age2, age3, sex, gp
	Low density lipoprotein levels (last measurement)	ldl		4743		age, age2, age3, sex, gp
	Fasting glucose levels (last measurement)	fasting_glc		8340		age, age2, age3, sex, gp
	creatinine levels (last measurement)	creatinine		6460		age, age2, age3, sex, gp
sleep	midsleep in resting days	midsleep		30768		age, age2, age3, sex, gp, ws	Defined as midpoint between bedtime and wake up time
	Sleep duration in resting days	sleep_duration		30730		age, age2, age3, sex, gp, ws	Defined as wake up time - bedtime
	Social jetlag	social_jetlag		30580		age, age2, age3, sex, gp, ws	Defined as midsleep in resting days – midsleep in workdays
immunity	Any allergy	allergy	yes	2326	970		Defined as yes if any allergy has been reported
	Had chickenpox	chickenpox	yes	2329	1725
substance use	Alcohol consumption	alcohol		29537		age, age2, age3, sex, gp	Defined as continuous according to the AUDIT-C question 1 scale [ref 1]
	Caffeine consumption	caffeine		37229		age, age2, age3, sex, gp	Defined as: 1+coffee cups*96+tea cups*average(28.8,48) [ref 2-4] ; log transformation of residuals
	Depression	depression		37373		age, age2, age3, sex, gp, ea	Defined as a continuous trait to account for reported moderate depression and strong depression
	Diopters (vision)	diopters		6561		age, age2, age3, sex, gp, ea	Average across eyes and measurements
	Age at menarche	menarche		22197		birth year, gp
	Handedness	handedness	right	31485	28957
Glossary:
gp	genotyping platform (or sequencing)
ws	working in shifts in the last 3 months
ea	educational attainment
References:
1	Bush K et al. (1998). The AUDIT alcohol consumption questions (AUDIT-C): an effective brief screening... . Arch Intern Med. 158(16), 1789–1795. https://doi.org/10.1001/archinte.158.16.1789
2	https://fdc.nal.usda.gov/fdc-app.html#/food-details/1104137/nutrients
3	https://fdc.nal.usda.gov/fdc-app.html#/food-details/1104260/nutrients
4	https://fdc.nal.usda.gov/fdc-app.html#/food-details/1104262/nutrients

### Sheet: S3 Selection of candidate regio
Trait label	Pattern for reported trait (regexp)	Trait label in EFO	GWAS hits count
eyecol		eye_color	63
haircol		hair_color	371
height		body_height	4358
bmi	^(BMI|Body_mass_index)$		3853
whr_bmiadj		BMI-adjusted_waist-hip_ratio	1833
hip_bmiadj		BMI-adjusted_hip_circumference	238
waist_bmiadj		BMI-adjusted_waist_circumference	1539
dbp		diastolic_blood_pressure	908
sbp		systolic_blood_pressure	1755
pp		pulse_pressure_measurement	935
heartrate	^(Resting_h|H)eart_rate$		149
cholesterol	^Total_cholesterol_levels$		693
hdl	^HDL_cholesterol_levels$		746
ldl	^Low_density_lipoprotein_cholesterol_levels$		747
fasting_glc	^Fasting_blood_glucose$		66
creatinine	^Creatinine_levels$		118
midsleep	circadian|[Cc]hrono|Morning|Evening|Ease.*morning		1284
sleep_duration	Sleep|Night_sleep|circadian|[Cc]hrono|Morning|Evening|Ease.*morning		1721
social_jetlag	Sleep|Night_sleep|circadian|[Cc]hrono|Morning|Evening|Ease.*morning		1721
allergy	[Aa]llerg(y|ic)		556
chickenpox	[cC]hickenpox		32
alcohol	^Alcohol_consumption		573
caffeine	([Cc]offee|[Cc]affein|[Tt]ea)_consumption		226
depression		unipolar_depression	855
diopters	[Mm]yopia|[Hh]yperopia|[Aa]stigmatism		537
menarche	^Menarche_\(age_at_onset\)$		551
handedness		handedness	18
